# The vibriophage-encoded inhibitor OrbA abrogates BREX-mediated defense through the ATPase BrxC

**DOI:** 10.1101/2024.05.09.593382

**Authors:** Reid T Oshiro, Drew T Dunham, Kimberley D Seed

## Abstract

Bacteria and phages are locked in a co-evolutionary arms race where each entity evolves mechanisms to restrict the proliferation of the other. Phage-encoded defense inhibitors have proven powerful tools to interrogate how defense systems function. A relatively common defense system is BREX (Bacteriophage exclusion); however, how BREX functions to restrict phage infection remains poorly understood. A BREX system encoded by the SXT integrative and conjugative element, *Vch*Ind5, was recently identified in *Vibrio cholerae*, the causative agent of the diarrheal disease cholera. The lytic phage ICP1 that co-circulates with *V. cholerae* encodes the BREX inhibitor OrbA, but how OrbA inhibits BREX is unclear. Here, we determine that OrbA inhibits BREX using a unique mechanism from known BREX inhibitors by directly binding to the BREX component BrxC. BrxC has a functional ATPase domain that, when mutated, not only disrupts BrxC function but also alters how BrxC multimerizes. Furthermore, we find that OrbA binding disrupts BrxC-BrxC interactions. We determine that OrbA cannot bind BrxC encoded by the distantly related BREX system encoded by the SXT *Vch*Ban9, and thus fails to inhibit this BREX system that also circulates in epidemic *V. cholerae*. Lastly, we find that homologs of the *Vch*Ind5 BrxC are more diverse than the homologs of the *Vch*Ban9 BrxC. These data provide new insight into the function of the BrxC ATPase and highlight how phage-encoded inhibitors can disrupt phage defense systems using different mechanisms.

**Importance:** With renewed interest in phage therapy to combat antibiotic-resistant pathogens, understanding the mechanisms bacteria use to defend themselves against phages and the counter-strategies phages evolve to inhibit defenses is paramount. Bacteriophage exclusion (BREX) is a common defense system with few known inhibitors. Here, we probe how the vibriophage-encoded inhibitor OrbA inhibits the BREX system of *Vibrio cholerae*, the causative agent of the diarrheal disease cholera. By interrogating OrbA function, we have begun to understand the importance and function of a BREX component. Our results demonstrate the importance of identifying inhibitors against defense systems, as they are powerful tools for dissecting defense activity and can inform strategies to increase the efficacy of some phage therapies.
