## Supplementary material for "The vibriophage-encoded inhibitor OrbA abrogates BREX-mediated defense through the ATPase BrxC": Table s1

### Sheet: Sheet1
Table S1: Mass spectrometry spectral counts of proteins identified in co-immunoprecipitation experiment
		3xFLAG control						OrbA-3xFLAG
		Replicate 1		Replicate 2		Replicate 3		Replicate 1		Replicate 2		Replicate 3
Gene Name	Protein description	Sequence Count	Spectrum count	Sequence Count	Spectrum count	Sequence Count	Spectrum count	Sequence Count	Spectrum count	Sequence Count	Spectrum count	Sequence Count	Spectrum count
brxC	BrxC	2	2	0	0	0	0	44	93	60	239	47	126
groL1	60 kDa chaperonin 1	19	40	14	23	13	39	24	57	11	34	19	49
rpoB	DNA-directed RNA polymerase subunit beta	14	21	6	9	14	19	21	31	10	12	16	30
orbA-3xflag	OrbA-3xFLAG	0	0	0	0	0	0	19	31	7	101	12	57
rpoC	DNA-directed RNA polymerase subunit beta'	13	17	3	6	13	17	18	30	18	20	12	18
tufA/tufB	Elongation factor Tu-A/Elongation factor Tu-B	5	22	7	19	6	23	17	35	11	21	17	38
VC_1915	30S ribosomal protein S1	6	8	0	0	13	21	13	18	16	23	9	12
rplI	50S ribosomal protein L9	6	14	8	13	4	9	11	27	0	0	0	0
rplA	50S ribosomal protein L1	8	19	4	6	6	13	9	15	4	12	5	8
	MukB	4	5	0	0	0	0	9	10	0	0	0	0
rplC	50S ribosomal protein L3	3	7	4	6	3	4	8	15	4	6	3	6
rpsC	30S ribosomal protein S3	3	8	0	0	5	8	8	13	3	4	5	9
rplB	50S ribosomal protein L2	0	0	6	9	2	6	8	14	5	6	10	14
rpsE	30S ribosomal protein S5	4	6	2	3	7	16	7	9	8	18	9	12
	50S ribosomal protein L17	4	5	0	0	0	0	7	15	0	0	0	0
rpsI	30S ribosomal protein S9	0	0	0	0	1	1	7	11	2	3	0	0
rplN	50S ribosomal protein L14	5	9	0	0	6	12	6	15	3	5	6	8
rpsM	30S ribosomal protein S13	4	17	0	0	3	4	6	7	2	2	3	4
pta	Phosphate acetyltransferase	3	5	2	2	3	4	6	9	5	8	3	8
fusA2	Elongation factor G 2	1	1	3	5	5	7	6	6	9	13	8	11
rplO	50S ribosomal protein L15	0	0	2	2	1	4	6	9	0	0	5	8
rpsG	30S ribosomal protein S7	0	0	2	2	3	3	6	10	4	6	7	10
	ATP-dependent RNA helicase DeaD	0	0	0	0	0	0	6	8	0	0	0	0
rplK	50S ribosomal protein L11	6	8	3	4	2	4	5	7	6	17	7	12
	Acyl protein synthase/acyl-CoA reductase	5	6	0	0	0	0	5	7	0	0	0	0
rplP	50S ribosomal protein L16	2	6	0	0	4	8	5	10	5	10	3	5
rplT	50S ribosomal protein L20	1	2	0	0	0	0	5	10	0	0	3	5
dnaK	Chaperone protein DnaK	2	2	6	19	6	11	4	8	0	0	9	29
iscS	Cysteine desulfurase IscS	2	3	0	0	2	2	4	4	2	2	2	4
rpmB	50S ribosomal protein L28	0	0	2	3	0	0	4	6	2	4	0	0
rpsK	30S ribosomal protein S11	0	0	3	4	1	6	4	6	1	1	3	6
rpsR	30S ribosomal protein S18	0	0	0	0	1	2	4	8	2	2	2	4
	VC_0821	0	0	0	0	0	0	4	4	0	0	0	0
rplF	50S ribosomal protein L6	6	8	1	2	4	6	3	5	11	18	6	9
rpsP	30S ribosomal protein S16	4	7	0	0	0	0	3	4	0	0	1	1
rplD	50S ribosomal protein L4	3	6	0	0	2	4	3	5	0	0	7	10
rplU	50S ribosomal protein L21	3	5	3	5	7	12	3	5	5	11	5	8
	50S ribosomal protein L19	2	3	0	0	0	0	3	5	0	0	0	0
rpsJ	30S ribosomal protein S10	1	1	1	3	1	3	3	3	0	0	0	0
ackA1	Acetate kinase 1	0	0	0	0	4	8	3	3	4	7	7	11
lpd	Dihydrolipoyl dehydrogenase	0	0	0	0	0	0	3	4	6	9	6	7
ompU	Outer membrane protein U	0	0	7	12	7	14	3	4	15	51	10	25
rpsB	30S ribosomal protein S2	0	0	1	2	4	5	3	5	5	11	3	9
	50S ribosomal protein L30	0	0	0	0	0	0	3	7	0	0	0	0
	ATP synthase gamma chain	0	0	0	0	0	0	3	3	0	0	0	0
glnAv	Glutamine synthetase	3	5	0	0	1	2	2	2	0	0	3	4
rpoA	DNA-dependent RNA polymerase subunit alpha	2	7	2	2	0	0	2	2	2	2	0	0
	HlyB	1	4	0	0	0	0	2	2	0	0	0	0
nusG	Transcription termination/antitermination protein NusG	0	0	0	0	2	3	2	2	5	5	0	0
rapA	RNA polymerase-associated protein RapA	0	0	0	0	0	0	2	4	2	2	3	3
rpmI	50S ribosomal protein L35	0	0	1	2	0	0	2	2	0	0	1	1
VC_0554	Protease, insulinase family/protease	0	0	0	0	3	3	2	2	0	0	0	0
VC_0717	Protease, putative	0	0	0	0	0	0	2	2	1	1	0	0
VC_2414	Pyruvate dehydrogenase E1 component	0	0	5	6	7	12	2	4	11	13	12	18
	6,7-dimethyl-8-ribityllumazine synthase	0	0	0	0	0	0	2	3	0	0	0	0
	UDP-3-O-acylglucosamine N-acyltransferase	0	0	0	0	0	0	2	2	0	0	0	0
	FKBP-type peptidyl-prolyl cis-trans isomerase SlyD	0	0	0	0	0	0	2	2	0	0	0	0
	VC_1649	0	0	0	0	0	0	2	2	0	0	0	0
atpD	ATP synthase subunit beta	2	4	1	2	4	5	1	1	7	20	9	9
hupB	DNA-binding protein HU-beta	2	3	0	0	0	0	1	1	1	7	0	0
rplV	50S ribosomal protein L22	1	7	0	0	2	3	1	2	4	9	3	4
VC_2022	Malonyl CoA-acyl carrier protein transacylase	1	2	0	0	1	2	1	1	2	3	0	0
dnaA	Chromosomal replication initiator protein DnaA	0	0	0	0	0	0	1	1	0	0	0	0
rplX	50S ribosomal protein L24	0	0	2	3	0	0	1	1	0	0	1	1
VC_0354	Peptidyl-prolyl cis-trans isomerase	0	0	0	0	2	3	1	1	3	7	1	1
	Iron-binding protein IscA	0	0	0	0	0	0	1	1	0	0	0	0
	50S ribosomal protein L7/L12	0	0	0	0	0	0	1	2	0	0	0	0
	VC_A1035	0	0	0	0	0	0	1	1	0	0	0	0
	VC_1962	0	0	0	0	0	0	1	3	0	0	0	0
	Peroxiredoxin family protein/glutaredoxin	0	0	0	0	0	0	1	2	0	0	0	0
	Iron-regulated protein A	0	0	0	0	0	0	1	1	0	0	0	0
flag	3xFLAG	18	140	0	0	0	0	0	0	0	0	0	0
rpsD	30S ribosomal protein S4	6	11	0	0	0	0	0	0	6	13	0	0
VC_2000	Glyceraldehyde-3-phosphate dehydrogenase	3	3	0	0	5	5	0	0	5	13	9	17
	Transporter, AcrB/D/F family	3	3	0	0	0	0	0	0	0	0	0	0
atpA	ATP synthase subunit alpha	2	2	4	6	4	15	0	0	9	11	8	11
groS1	10 kDa chaperonin 1	2	2	3	6	6	16	0	0	7	15	6	11
VC_0245	RfbG protein	2	2	2	3	0	0	0	0	3	3	3	3
VC_A0227	Iron(III) ABC transporter, periplasmic iron-compound-binding protein	2	3	1	2	0	0	0	0	2	5	4	8
VC_A0817	VC_A0817	2	2	0	0	0	0	0	0	0	0	0	0
eno	Enolase	1	1	2	2	5	6	0	0	6	8	5	7
groL2	60 kDa chaperonin 2	1	1	3	5	0	0	0	0	4	4	4	9
htpG	Chaperone protein HtpG	1	1	2	3	0	0	0	0	5	6	5	6
hupA	DNA-binding protein HU-alpha	1	1	0	0	0	0	0	0	0	0	1	1
rho	Transcription termination factor Rho	1	1	0	0	1	1	0	0	0	0	5	6
rplE	50S ribosomal protein L5	1	1	0	0	4	6	0	0	1	1	5	7
VC_0731	Antioxidant, AhpC/Tsa family	1	2	4	8	5	11	0	0	6	12	7	17
acpP	Acyl carrier protein	0	0	0	0	1	2	0	0	1	2	2	2
acsA	Acetyl-coenzyme A synthetase	0	0	2	5	0	0	0	0	0	0	3	7
adk	Adenylate kinase	0	0	0	0	0	0	0	0	3	4	0	0
alaS	Alanine--tRNA ligase	0	0	0	0	2	4	0	0	6	6	0	0
argS	Arginine--tRNA ligase	0	0	3	3	1	1	0	0	0	0	0	0
asd2	Aspartate-semialdehyde dehydrogenase 2	0	0	0	0	2	2	0	0	0	0	1	1
asnS	Asparagine--tRNA ligase	0	0	2	2	4	6	0	0	5	8	6	10
aspS	Aspartate--tRNA ligase	0	0	0	0	0	0	0	0	0	0	2	3
bamA	Outer membrane protein assembly factor BamA	0	0	0	0	0	0	0	0	0	0	2	2
brxX	brxX	0	0	0	0	0	0	0	0	0	0	2	4
cdgJ	Cyclic di-GMP phosphodiesterase CdgJ	0	0	0	0	0	0	0	0	1	1	0	0
cspA	Cold shock-like protein CspA	0	0	0	0	0	0	0	0	0	0	1	2
cspD	Cold shock-like protein CspD	0	0	1	1	1	1	0	0	0	0	1	1
cysS	Cysteine--tRNA ligase	0	0	0	0	0	0	0	0	4	4	0	0
dctP	C4-dicarboxylate-binding periplasmic protein DctP	0	0	0	0	0	0	0	0	0	0	2	3
deoD2	Purine nucleoside phosphorylase DeoD-type 2	0	0	0	0	0	0	0	0	0	0	4	5
der	GTPase Der	0	0	0	0	4	4	0	0	0	0	4	4
dksA	RNA polymerase-binding transcription factor DksA	0	0	0	0	1	2	0	0	0	0	0	0
dnaJ	Chaperone protein DnaJ	0	0	0	0	0	0	0	0	0	0	2	2
dncV	Cyclic GMP-AMP synthase	0	0	0	0	0	0	0	0	0	0	1	2
dsbA	Thiol:disulfide interchange protein DsbA	0	0	0	0	1	1	0	0	0	0	0	0
erpA	Iron-sulfur cluster insertion protein ErpA	0	0	0	0	0	0	0	0	1	1	0	0
fabF	3-oxoacyl-[acyl-carrier-protein] synthase 2	0	0	0	0	2	3	0	0	0	0	3	4
fabG	3-oxoacyl-[acyl-carrier-protein] reductase FabG	0	0	0	0	0	0	0	0	0	0	3	3
fabV	Enoyl-[acyl-carrier-protein] reductase [NADH]	0	0	2	3	0	0	0	0	0	0	2	4
fadB	Fatty acid oxidation complex subunit alpha	0	0	0	0	0	0	0	0	0	0	2	2
fbpC	Fe(3+) ions import ATP-binding protein FbpC	0	0	0	0	0	0	0	0	0	0	1	1
flaA	Flagellin A	0	0	3	5	0	0	0	0	0	0	4	8
flaB	Flagellin B	0	0	2	5	1	1	0	0	0	0	2	6
flaC	Flagellin C	0	0	6	9	1	2	0	0	0	0	6	10
flaD	Flagellin D	0	0	8	16	4	6	0	0	0	0	9	15
flaE	Flagellin E	0	0	1	3	0	0	0	0	0	0	1	4
ftsH	ATP-dependent zinc metalloprotease FtsH	0	0	0	0	6	7	0	0	0	0	0	0
ftsZ	Cell division protein FtsZ	0	0	0	0	0	0	0	0	0	0	2	5
fusA1	Elongation factor G 1	0	0	0	0	5	7	0	0	5	6	4	6
glmM	Phosphoglucosamine mutase	0	0	0	0	3	5	0	0	3	3	0	0
glnS	Glutamine--tRNA ligase	0	0	0	0	2	3	0	0	5	7	4	5
glpK	Glycerol kinase	0	0	0	0	0	0	0	0	0	0	3	4
gltX	Glutamate--tRNA ligase	0	0	0	0	3	3	0	0	0	0	2	2
glyA1	Serine hydroxymethyltransferase 1	0	0	2	3	0	0	0	0	0	0	4	7
glyQ	Glycine--tRNA ligase alpha subunit	0	0	0	0	1	1	0	0	0	0	0	0
glyS	Glycine--tRNA ligase beta subunit	0	0	1	3	0	0	0	0	0	0	5	6
gmhA	Phosphoheptose isomerase	0	0	0	0	1	1	0	0	0	0	0	0
gpmI	2,3-bisphosphoglycerate-independent phosphoglycerate mutase	0	0	0	0	2	3	0	0	0	0	1	2
gyrA	DNA gyrase subunit A	0	0	5	6	0	0	0	0	0	0	4	5
hemL	Glutamate-1-semialdehyde 2,1-aminomutase	0	0	0	0	0	0	0	0	0	0	2	2
hflC	Protein HflC	0	0	0	0	1	2	0	0	0	0	0	0
hflK	Protein HflK	0	0	0	0	3	4	0	0	0	0	0	0
hisS	Histidine--tRNA ligase	0	0	0	0	3	3	0	0	0	0	2	2
hscA	Chaperone protein HscA homolog	0	0	2	3	0	0	0	0	0	0	3	4
hslU	ATP-dependent protease ATPase subunit HslU	0	0	0	0	3	4	0	0	0	0	0	0
hutZ	Heme oxygenase HutZ	0	0	0	0	0	0	0	0	2	2	0	0
ihfA	Integration host factor subunit alpha	0	0	0	0	0	0	0	0	0	0	1	2
ileS	Isoleucine--tRNA ligase	0	0	0	0	3	3	0	0	0	0	0	0
infB	Translation initiation factor IF-2	0	0	4	6	4	4	0	0	0	0	3	7
katG	Catalase-peroxidase	0	0	2	3	0	0	0	0	0	0	0	0
lamB	Maltoporin	0	0	0	0	0	0	0	0	0	0	3	3
lepA	Elongation factor 4	0	0	0	0	0	0	0	0	0	0	2	2
ligA	DNA ligase	0	0	0	0	0	0	0	0	5	5	0	0
lon	Lon protease	0	0	4	4	0	0	0	0	9	10	4	7
luxO	Regulatory protein LuxO	0	0	0	0	0	0	0	0	5	5	0	0
maeA	NAD-dependent malic enzyme	0	0	0	0	1	1	0	0	0	0	0	0
map	Methionine aminopeptidase	0	0	0	0	0	0	0	0	1	1	0	0
mdh	Malate dehydrogenase	0	0	1	1	0	0	0	0	0	0	0	0
metQ	Probable D-methionine-binding lipoprotein MetQ	0	0	1	2	0	0	0	0	0	0	0	0
mfc	Ion-translocating oxidoreductase complex subunit C	0	0	0	0	4	4	0	0	0	0	0	0
miaB	tRNA-2-methylthio-N(6)-dimethylallyladenosine synthase	0	0	1	1	0	0	0	0	0	0	1	2
mtlD	Mannitol-1-phosphate 5-dehydrogenase	0	0	0	0	1	1	0	0	0	0	0	0
murA	UDP-N-acetylglucosamine 1-carboxyvinyltransferase	0	0	0	0	4	4	0	0	0	0	0	0
ndk	Nucleoside diphosphate kinase	0	0	1	2	0	0	0	0	0	0	1	1
nfuA	Fe/S biogenesis protein NfuA	0	0	0	0	2	4	0	0	0	0	1	1
nhaP2	K(+)/H(+) antiporter NhaP2	0	0	0	0	0	0	0	0	1	1	0	0
nqrA	Na(+)-translocating NADH-quinone reductase subunit A	0	0	0	0	0	0	0	0	0	0	1	1
nspC	Carboxynorspermidine/carboxyspermidine decarboxylase	0	0	0	0	0	0	0	0	0	0	2	2
nusA	Transcription termination/antitermination protein NusA	0	0	1	3	0	0	0	0	4	5	0	0
nutA	5'-nucleotidase	0	0	0	0	2	2	0	0	0	0	2	5
ompW	Outer membrane protein W	0	0	0	0	1	2	0	0	0	0	0	0
panC	Pantothenate synthetase	0	0	0	0	0	0	0	0	1	2	0	0
parE	DNA topoisomerase 4 subunit B	0	0	0	0	0	0	0	0	0	0	4	5
pckA	Phosphoenolpyruvate carboxykinase (ATP)	0	0	3	4	0	0	0	0	0	0	4	5
pepA	Cytosol aminopeptidase	0	0	3	3	0	0	0	0	1	1	3	4
pepB	Peptidase B	0	0	0	0	0	0	0	0	1	1	3	5
pgk	Phosphoglycerate kinase	0	0	1	1	1	1	0	0	0	0	3	3
pheT	Phenylalanine--tRNA ligase beta subunit	0	0	0	0	2	2	0	0	0	0	1	1
pnp	Polyribonucleotide nucleotidyltransferase	0	0	4	5	0	0	0	0	0	0	7	10
ppa	Inorganic pyrophosphatase	0	0	1	4	0	0	0	0	0	0	3	6
prfA	Peptide chain release factor 1	0	0	0	0	0	0	0	0	0	0	3	3
proA	Gamma-glutamyl phosphate reductase	0	0	0	0	0	0	0	0	0	0	3	3
proQ	RNA chaperone ProQ	0	0	0	0	2	3	0	0	4	4	0	0
proS	Proline--tRNA ligase	0	0	0	0	4	6	0	0	3	3	3	4
prs	Ribose-phosphate pyrophosphokinase	0	0	0	0	2	3	0	0	0	0	0	0
ptsH	Phosphocarrier protein HPr	0	0	0	0	0	0	0	0	0	0	2	3
purA	Adenylosuccinate synthetase	0	0	0	0	0	0	0	0	0	0	1	1
queA	S-adenosylmethionine:tRNA ribosyltransferase-isomerase	0	0	0	0	3	3	0	0	0	0	0	0
queF	NADPH-dependent 7-cyano-7-deazaguanine reductase	0	0	0	0	1	1	0	0	0	0	0	0
recA	Protein RecA	0	0	0	0	3	4	0	0	0	0	2	2
rimO	Ribosomal protein S12 methylthiotransferase RimO	0	0	0	0	2	4	0	0	0	0	0	0
rlmB	23S rRNA (guanosine-2'-O-)-methyltransferase RlmB	0	0	0	0	1	1	0	0	0	0	0	0
rlmN	Dual-specificity RNA methyltransferase RlmN	0	0	0	0	2	3	0	0	0	0	0	0
rne	Ribonuclease E	0	0	0	0	7	8	0	0	8	13	4	5
rplI	50S ribosomal protein L9	0	0	0	0	0	0	0	0	4	9	11	23
rplJ	50S ribosomal protein L10	0	0	0	0	2	2	0	0	0	0	0	0
rplM	50S ribosomal protein L13	0	0	2	4	0	0	0	0	4	5	0	0
rplO	50S ribosomal protein L15	0	0	0	0	0	0	0	0	2	5	0	0
rplQ	50S ribosomal protein L17	0	0	0	0	0	0	0	0	0	0	6	11
rpmF	50S ribosomal protein L32	0	0	0	0	0	0	0	0	0	0	1	1
rpoD	RNA polymerase sigma factor RpoD	0	0	0	0	1	2	0	0	0	0	0	0
rpsF	30S ribosomal protein S6	0	0	0	0	2	2	0	0	0	0	2	2
rpsH	30S ribosomal protein S8	0	0	0	0	0	0	0	0	0	0	1	2
rpsL	30S ribosomal protein S12	0	0	1	2	0	0	0	0	3	3	2	4
rpsO	30S ribosomal protein S15	0	0	0	0	0	0	0	0	0	0	1	2
rpsS	30S ribosomal protein S19	0	0	0	0	1	3	0	0	0	0	1	2
rpsU	30S ribosomal protein S21	0	0	0	0	0	0	0	0	0	0	1	1
secA	Protein translocase subunit SecA	0	0	0	0	1	1	0	0	7	8	0	0
secB	Protein-export protein SecB	0	0	0	0	0	0	0	0	3	7	1	1
serS	Serine--tRNA ligase	0	0	0	0	2	3	0	0	0	0	0	0
skp	Chaperone protein Skp	0	0	0	0	1	2	0	0	0	0	2	2
sucC	Succinate--CoA ligase [ADP-forming] subunit beta	0	0	3	3	0	0	0	0	0	0	2	3
tal	Transaldolase	0	0	0	0	0	0	0	0	0	0	2	3
tdh	L-threonine 3-dehydrogenase	0	0	0	0	0	0	0	0	0	0	1	2
thrS	Threonine--tRNA ligase	0	0	0	0	0	0	0	0	0	0	2	5
tig	Trigger factor	0	0	3	3	7	14	0	0	13	22	8	14
tkt1/tkt2	Transketolase 1/Transketolase 2	0	0	0	0	0	0	0	0	0	0	4	8
tolC	Outer membrane protein TolC	0	0	3	4	2	2	0	0	6	8	6	10
toxR	Cholera toxin transcriptional activator	0	0	0	0	0	0	0	0	0	0	1	1
trmA	tRNA/tmRNA (uracil-C(5))-methyltransferase	0	0	1	2	0	0	0	0	0	0	2	3
trxB	Thioredoxin reductase	0	0	0	0	3	4	0	0	0	0	0	0
tsf	Elongation factor Ts	0	0	3	8	5	5	0	0	8	10	3	9
valS	Valine--tRNA ligase	0	0	0	0	5	5	0	0	0	0	3	4
VC_0165	Uncharacterized protein	0	0	0	0	0	0	0	0	2	4	0	0
VC_0244	Perosamine synthase	0	0	0	0	5	6	0	0	3	6	3	4
VC_0250	Iron-containing alcohol dehydrogenase family protein RfbM	0	0	0	0	0	0	0	0	0	0	1	3
VC_0251	Acyl protein synthase/acyl-CoA reductase RfbN	0	0	0	0	0	0	0	0	8	8	2	4
VC_0255	RfbT-related protein	0	0	1	3	0	0	0	0	0	0	0	0
VC_0295	Biotin carboxylase	0	0	0	0	2	3	0	0	4	4	4	4
VC_0409	MSHA pilin protein MshA	0	0	0	0	0	0	0	0	3	7	3	5
VC_0415	Rod shape-determining protein MreB	0	0	0	0	3	3	0	0	0	0	2	3
VC_0430	Immunogenic protein	0	0	0	0	3	3	0	0	0	0	2	3
VC_0485	Pyruvate kinase	0	0	0	0	0	0	0	0	0	0	4	5
VC_0576	Stringent starvation protein A	0	0	0	0	0	0	0	0	2	2	0	0
VC_0604	Aconitate hydratase B	0	0	3	4	0	0	0	0	3	4	2	2
VC_0608	Iron(III) ABC transporter, periplasmic iron-compound-binding protein	0	0	0	0	0	0	0	0	0	0	2	2
VC_0611	Phosphoglucomutase/phosphomannomutase, putative	0	0	1	1	0	0	0	0	0	0	0	0
VC_0698	ABC transporter, ATP-binding protein	0	0	0	0	3	6	0	0	0	0	0	0
VC_0736	Isocitrate lyase	0	0	0	0	2	2	0	0	2	3	0	0
VC_0749	Iron-sulfur cluster assembly scaffold protein IscU	0	0	0	0	0	0	0	0	2	3	0	0
VC_0753	Ferredoxin	0	0	0	0	1	1	0	0	0	0	0	0
VC_0947	D-alanyl-D-alanine carboxypeptidase	0	0	0	0	4	5	0	0	4	5	3	3
VC_0964	PTS system, glucose-specific IIA component	0	0	2	3	0	0	0	0	0	0	4	9
VC_0965	Phosphoenolpyruvate-protein phosphotransferase	0	0	0	0	0	0	0	0	5	6	2	5
VC_1009	Uncharacterized protein	0	0	0	0	0	0	0	0	0	0	1	10
VC_1043	Long-chain fatty acid transport protein	0	0	3	5	2	4	0	0	8	13	4	6
VC_1059	Oxidoreductase, short-chain dehydrogenase/reductase family	0	0	0	0	0	0	0	0	0	0	1	1
VC_1091	Oligopeptide ABC transporter, periplasmic oligopeptide-binding protein	0	0	1	1	1	1	0	0	0	0	3	3
VC_1130	DNA-binding protein	0	0	0	0	0	0	0	0	0	0	1	2
VC_1144	ATP-dependent Clp protease, ATP-binding subunit ClpA	0	0	0	0	0	0	0	0	3	4	0	0
VC_1209	Elongation factor P-like protein	0	0	1	7	0	0	0	0	0	0	2	13
VC_1213	Transcriptional regulator, LuxR family	0	0	0	0	0	0	0	0	0	0	1	1
VC_1259	UPF0176 protein	0	0	0	0	1	1	0	0	0	0	0	0
VC_1265	Uncharacterized protein	0	0	0	0	0	0	0	0	0	0	1	2
VC_1300	L-serine dehydratase 1	0	0	0	0	0	0	0	0	0	0	1	2
VC_1329	Opacity protein-related protein	0	0	0	0	0	0	0	0	0	0	2	3
VC_1334	Uncharacterized protein	0	0	0	0	0	0	0	0	1	2	0	0
VC_1334	Uncharacterized protein	0	0	0	0	0	0	0	0	0	0	1	2
VC_1362	Amino acid ABC transporter, periplasmic amino acid-binding protein	0	0	0	0	0	0	0	0	5	5	3	4
VC_1425	Putrescine-binding periplasmic protein	0	0	0	0	1	2	0	0	0	0	2	2
VC_1485	Uncharacterized protein	0	0	0	0	1	1	0	0	0	0	0	0
VC_1492	Uncharacterized protein	0	0	3	3	4	4	0	0	0	0	0	0
VC_154	Biopolymer transport protein ExbB-related protein	0	0	0	0	1	1	0	0	2	3	0	0
VC_1579	Enterobactin synthetase component F-related protein	0	0	0	0	3	3	0	0	0	0	0	0
VC_1621	Agglutination protein	0	0	0	0	0	0	0	0	3	3	1	1
VC_1643	Methyl-accepting chemotaxis protein	0	0	0	0	3	3	0	0	0	0	0	0
VC_1649	Trypsin, putative	0	0	1	1	1	1	0	0	0	0	0	0
VC_1837	TolA protein	0	0	0	0	0	0	0	0	0	0	2	3
VC_1854	Porin, putative	0	0	0	0	2	3	0	0	7	13	2	3
VC_1866	Formate acetyltransferase	0	0	0	0	1	1	0	0	4	4	3	4
VC_1872	Uncharacterized protein	0	0	3	3	0	0	0	0	0	0	0	0
VC_1894	Uncharacterized protein	0	0	0	0	0	0	0	0	2	6	0	0
VC_1905	Alanine dehydrogenase	0	0	5	5	4	6	0	0	3	5	6	10
VC_1918	Peptidylprolyl isomerase	0	0	0	0	4	6	0	0	2	2	0	0
VC_1985	Long-chain-fatty-acid--CoA ligase	0	0	0	0	4	4	0	0	0	0	2	2
VC_2013	PTS system, glucose-specific IIBC component	0	0	0	0	0	0	0	0	5	5	0	0
VC_2044	Glutaredoxin	0	0	0	0	0	0	0	0	0	0	1	1
VC_2063	Chemotaxis protein CheA	0	0	0	0	0	0	0	0	0	0	3	6
VC_2086	Dihydrolipoyllysine-residue succinyltransferase component of 2-oxoglutarate dehydrogenase complex	0	0	0	0	0	0	0	0	4	5	2	3
VC_2087	2-oxoglutarate dehydrogenase, E1 component	0	0	0	0	0	0	0	0	0	0	4	6
VC_2089	Succinate dehydrogenase flavoprotein subunit	0	0	0	0	1	2	0	0	0	0	0	0
VC_2126	Flagellar motor switch protein FliM	0	0	0	0	2	2	0	0	0	0	0	0
VC_2213	Outer membrane protein OmpA	0	0	4	5	0	0	0	0	5	11	0	0
VC_2280	Uncharacterized protein	0	0	0	0	0	0	0	0	0	0	1	1
VC_2364	Bifunctional aspartokinase/homoserine dehydrogenase	0	0	0	0	3	4	0	0	0	0	4	5
VC_2368	Aerobic respiration control protein FexA	0	0	0	0	2	3	0	0	0	0	0	0
VC_2413	Acetyltransferase component of pyruvate dehydrogenase complex	0	0	0	0	2	2	0	0	5	6	0	0
VC_2443	Uncharacterized protein	0	0	0	0	0	0	0	0	0	0	1	1
VC_2472	tRNA-modifying protein YgfZ	0	0	0	0	2	3	0	0	2	3	0	0
VC_2512	Uncharacterized protein	0	0	1	1	0	0	0	0	0	0	0	0
VC_2552	Uncharacterized protein	0	0	2	3	0	0	0	0	0	0	0	0
VC_2614	Cyclic AMP receptor protein	0	0	0	0	0	0	0	0	2	2	0	0
VC_2627	DamX-related protein	0	0	2	2	0	0	0	0	0	0	1	2
VC_2638	Pyridine nucleotide-disulfide oxidoreductase, class I	0	0	0	0	1	1	0	0	0	0	0	0
VC_2656	Fumarate reductase flavoprotein subunit	0	0	0	0	2	2	0	0	0	0	1	1
VC_2681	Malate oxidoreductase	0	0	0	0	0	0	0	0	3	4	2	5
VC_2698	Aspartate ammonia-lyase	0	0	1	2	0	0	0	0	0	0	0	0
VC_2744	GTP-binding protein TypA	0	0	1	1	1	3	0	0	0	0	0	0
VC_A0006	Probable transcriptional regulatory protein	0	0	0	0	0	0	0	0	2	2	2	4
VC_A0047	Uncharacterized protein	0	0	0	0	0	0	0	0	0	0	1	1
VC_A0108	Uncharacterized protein	0	0	0	0	1	2	0	0	0	0	0	0
VC_A0176	Methyl-accepting chemotaxis protein	0	0	0	0	0	0	0	0	0	0	3	4
VC_A0308	D-alanyl-D-alanine carboxypeptidase	0	0	0	0	1	1	0	0	0	0	0	0
VC_A0514	Uncharacterized protein	0	0	0	0	0	0	0	0	1	1	1	3
VC_A0541	Uncharacterized protein	0	0	0	0	0	0	0	0	0	0	1	2
VC_A0549	PhnA protein	0	0	2	3	0	0	0	0	0	0	3	4
VC_A0560	GGDEF family protein	0	0	0	0	0	0	0	0	0	0	2	2
VC_A0573	DamX-related protein	0	0	0	0	0	0	0	0	3	2	0	0
VC_A0691	Acetoacetyl-CoA reductase	0	0	0	0	1	1	0	0	0	0	1	2
VC_A0702	Iron-containing alcohol dehydrogenase	0	0	0	0	2	3	0	0	0	0	0	0
VC_A0738	Uncharacterized protein	0	0	0	0	1	1	0	0	1	1	0	0
VC_A075	Transcriptional regulator, LysR family	0	0	0	0	3	3	0	0	0	0	0	0
VC_A0759	Arginine ABC transporter, periplasmic arginine-binding protein	0	0	0	0	0	0	0	0	0	0	1	3
VC_A0780	UDP-glucose 6-dehydrogenase	0	0	0	0	0	0	0	0	4	4	0	0
VC_A0868	Uncharacterized protein	0	0	0	0	0	0	0	0	0	0	3	4
VC_A0870	D-alanyl-D-alanine endopeptidase	0	0	0	0	0	0	0	0	0	0	1	1
VC_A0877	Hydrolase, putative	0	0	0	0	0	0	0	0	1	1	0	0
VC_A0900	Uncharacterized protein	0	0	0	0	1	1	0	0	0	0	0	0
VC_A0945	Maltodextrin-binding protein	0	0	0	0	0	0	0	0	2	3	0	0
VC_A1021	Uncharacterized protein	0	0	0	0	0	0	0	0	1	2	0	0
vidB	Vibriobactin-specific isochorismatase	0	0	0	0	0	0	0	0	0	0	1	1
yidC	Membrane protein insertase YidC	0	0	0	0	0	0	0	0	0	0	4	6
